# Intestine-to-neuronal signaling alters risk-taking behaviors in food-deprived *Caenorhabditis elegans*

**DOI:** 10.1101/156109

**Authors:** Molly A. Matty, Hiu E. Lau, Anupama Singh, Jessica A. Haley, Ahana Chakraborty, Karina Kono, Kirthi C. Reddy, Malene Hansen, Sreekanth H. Chalasani

**Affiliations:** Molecular Neurobiology Laboratory, The Salk Institute for Biological Studies, La Jolla, CA 92037, USA; Division of Biological Sciences, University of California, San Diego, La Jolla, CA 92093, USA; Development, Aging and Regeneration Program, Sanford Burnham Prebys Medical Discovery Institute, La Jolla, CA 92037, USA; Neurosciences Graduate Program, University of California, San Diego, La Jolla, CA 92093, USA

**Keywords:** Behavioral plasticity, sensory integration, food-deprivation, MML-1, HLH-30, insulin-like peptides, DAF-2 receptors, ASI neurons, gut-brain axis.

## Abstract

Animals integrate changes in external and internal environments to generate behavior. While neural circuits detecting external cues have been mapped, less is known about how internal states like hunger are integrated into behavioral outputs. We use the nematode *C. elegans* to decode how changes in internal nutritional status affects chemosensory behaviors. We show that acute food deprivation leads to a reversible decline in repellent, but not attractant, sensitivity. This behavioral change requires two conserved transcription factors MML-1 (Mondo A) and HLH-30 (TFEB), both of which translocate from the intestinal nuclei to the cytoplasm upon food deprivation. Next, we identify insulin-like peptides INS-23 and INS-31 as candidate ligands relaying food-status signals from the intestine to other tissues. Furthermore, we show that ASI chemosensory neurons use the DAF-2 insulin receptor, PI-3 Kinase, and the mTOR complex to integrate these intestine-released peptides. Together, our study shows how internal food status signals are integrated by transcription factors and intestine-neuron signaling to generate flexible behaviors.

**Author Summary:** We have all experienced behavioral changes when we are hungry - the pang in our stomach can cause us to behave erratically. In particular, hungry animals, including humans, are known to pursue behaviors that involve higher risk compared to when they are well-fed. Here we explore the molecular details of this behavior in the invertebrate animal model C. elegans. This behavior, termed sensory integration, shows that C. elegans display reduced copper sensitivity when hungry. Copper is toxic and repellant to C. elegans; reduced avoidance indicates that these animals use riskier food search behaviors when they are hungry. Luckily, like us, this behavioral change is reversible upon re-feeding. This hunger-induced behavioral change is not due to increased attraction to food or depletion of fat stores, but rather insulin signaling between the intestine and specific neurons. We use genetic tools, microscopy, and behavioral tests to determine that this risky behavior involves sensation of “lack of food” in the intestine, release of signaling molecules, and engagement with sensory neurons. Our work highlights new and potentially evolutionarily conserved ways in which intestinal cells and neurons communicate leading to largescale behavioral change, providing further support for the importance of the gut-brain-axis.
