## Supplementary Table S1 for "Intestine-to-neuronal signaling alters risk-taking behaviors in food-deprived *Caenorhabditis elegans*"

### Sheet: Sheet1
Supplementary Table S1
Strain ID	Genotype	Name	Method of creation
N2	CGC N2	WT
RB954	mml-1(ok849) III	mml-1
SM1366	mxl-2(tm1516) III	mxl-2
MAH686	hlh-30(tm1978) IV	hlh-30
RB1915	ins-3(ok2488) II	ins-3 (ok2488)
VC1841	ins-3(ok2487) II	ins-3 (ok2487)
FX3608	ins-3(tm3608) II	ins-3 (tm3608)
RB2544	ins-4(ok3534) II	ins-4 (ok3534)
FX3620	ins-4(tm3620) II	ins-4 (tm3620)
FX2416	ins-6(tm2416) II	ins-6
FX3498	ins-10(tm3498) V	ins-10
FX790	ins-17(tm790) III	ins-17
FX339	ins-18 (tm339) I	ins-18 (tm339)
IV420	ins-18(ok1672) I	ins-18 (ok1672)	outcrossed ins-18(ok1672) to CGC N2 4x
FX1875	ins-23(tm1875) III	ins-23
RB2552	ins-31(ok3543) II	ins-31
JT191	daf-28(sa191) V	daf-28
FX2001	ins-7(tm2001) IV	ins-7
FX4144	ins-8(tm4144) IV	ins-8
FX6061	ins-37(tm6061) II	ins-37
DR1565	daf-2(m596) III	daf-2 (m596)
CF1041	daf-2(e1370) III	daf-2
ZM8561	daf-2(m596) III; hpEx2906 [Pmyo-2::RFP; Prgef-1::daf-2]	daf-2; neurons::daf-2 rescue
ZM8562	daf-2(m596) III; hpEx3369 [Pmyo-2::RFP; Pges-1(short)::daf-2]	daf-2; intestine::daf-2 rescue
ZM9028	daf-2(m596) III; hpEx2905 [Pmyo-2::RFP; Pmyo-2::daf-2]	daf-2; pharynx::daf-2 rescue
IV725	daf-2(e1370) mml-1(ok849) III	daf-2;mml-1	crossed mml-1 to daf-2
IV735	daf-2(e1370) mml-1(ok849) III; ueEx524 [Pgly-19::mml-1(cDNA)-sl2-mCherry; Pelt-2::GFP]	daf-2;mml-1; intestine::mml-1 single rescue	in daf-2mml-1 double mutant, injected 50ng/ul of plasmid gly-19::mml-1sense sl2mcherry , look for elt-2gfp marker plasmid injected at 10ng/ul
IV736	daf-2(e1370) mml-1(ok849) III; ueEx525 [Pgly-19::mml-1(cDNA)-sl2-mCherry; Pstr-3::daf-2(cDNA)-sl2-mCherry; Pelt-2::GFP]	daf-2;mml-1; intestine::mml-1 and ASI::daf-2 rescue line 1	in daf-2mml-1 double mutant, injected plasmid 50ng/ul of gly-19::mml-1sense sl2mcherry and 100ng/ul of str-3::daf-2 cDNA sl2mcherry, look for elt-2gfp marker plasmid injected at 10ng/ul
IV737	daf-2(e1370) mml-1(ok849) III; ueEx526 [Pgly-19::mml-1(cDNA)-sl2-mCherry; Pstr-3::daf-2(cDNA)-sl2-mCherry; Pelt-2::GFP]	daf-2;mml-1; intestine::mml-1 and ASI::daf-2 rescue line 2	in daf-2mml-1 double mutant, injected plasmid 50ng/ul of gly-19::mml-1sense sl2mcherry and 100ng/ul of str-3::daf-2 cDNA sl2mcherry, look for elt-2gfp marker plasmid injected at 10ng/ul
CF1038	daf-16(mu86) I	daf-16
TJ1052	age-1(hx546) II	age-1
CB1375	daf-18(e1375) IV	daf-18
GR1318	pdk-1(mg142) X	pdk-1
RB759	akt-1(ok525) V	akt-1
VC204	akt-2(ok393) X	akt-2
KQ1366	rict-1(ft7) II	rict-1
IV850	rict-1(ft7) II; ueEx590[Pstr-3::rict-1(cDNA)-sl2-GFP; Pelt-2::GFP]	rict-1 ASI rescue line #1	Injected into KQ1366, pSM str-3::rict-1 at 100 ng/ul, elt-2::gfp at 10 ng/ul excluded due to low expression
IV851	rict-1(ft7) II; ueEx591[Pstr-3::rict-1(cDNA)-sl2-GFP; Pelt-2::GFP]	rict-1 ASI rescue line #2	Injected into KQ1366, pSM str-3::rict-1 at 100 ng/ul, elt-2::gfp at 10 ng/ul
IV852	rict-1(ft7) II; ueEx592[Pstr-3::rict-1(cDNA)-sl2-GFP; Pelt-2::GFP]	rict-1 ASI rescue line #3	Injected into KQ1366, pSM str-3::rict-1 at 100 ng/ul, elt-2::gfp at 10 ng/ul
MAH604	sqIs18[hlh-30p::hlh-30::gfp + rol-6(su1006)]; 4x outcross	HLH-30::GFP
AVS319	mml-1 (ok849) pART8Ex[Pmml-1::mml-1::gfp; pCFJ90]	MML-1::GFP
