## Supplementary Table S2 for "Intestine-to-neuronal signaling alters risk-taking behaviors in food-deprived *Caenorhabditis elegans*"

### Sheet: Sheet1
Supplementary Table S2
Distance	Figure2D	Figure2G	Figure2J	Figure 2E	Figure 2H	Figure 2K
-4	0.999869	0.999937	>0.999999	0.193582	0.964741	0.629731
-3.9	0.999982	0.999175	>0.999999	0.722389	0.942622	0.515007
-3.8	0.999991	0.995658	>0.999999	0.188235	0.942622	0.515007
-3.7	0.999982	0.995658	>0.999999	0.447887	0.951495	0.152513
-3.6	0.999024	0.999787	>0.999999	0.005017	0.728691	0.227979
-3.5	0.999991	0.999937	>0.999999	0.000676	0.998535	0.515007
-3.4	0.999905	0.999787	>0.999999	0.001477	0.917716	0.321393
-3.3	0.999905	0.998491	>0.999999	0.311896	0.785991	0.515007
-3.2	0.999905	0.994414	>0.999999	0.00185	0.180147	0.515007
-3.1	0.99052	0.999787	>0.999999	5.2e-05	0.714474	0.515007
-3	0.999991	0.963117	>0.999999	0.015508	0.552812	0.515007
-2.9	0.999991	0.985394	0.971223	0.001508	0.456933	0.301266
-2.8	0.999991	0.999175	0.799217	0.005233	0.549987	0.997717
-2.7	0.999905	0.999048	0.99688	0.087519	0.342412	0.515007
-2.6	0.999991	0.998491	0.961028	0.016653	0.205088	0.392782
-2.5	0.999869	0.999937	>0.999999	0.002992	0.905599	0.122417
-2.4	0.497524	0.999937	0.999994	0.004685	0.942622	0.260961
-2.3	0.900819	0.999175	0.975746	0.04566	0.999951	0.035361
-2.2	0.99052	0.997514	0.999996	0.001497	0.999417	0.043792
-2.1	0.008318	0.995658	>0.999999	0.099273	0.999996	0.515007
-2	0.054257	0.995658	>0.999999	0.040802	0.999996	0.020367
-1.9	0.252407	0.971409	>0.999999	0.087519	0.99869	0.072222
-1.8	0.05832	0.985394	>0.999999	0.286065	0.999996	0.260961
-1.7	0.302775	0.964989	0.999999	0.087519	0.999996	0.018767
-1.6	0.302775	0.998809	0.999999	0.196487	0.999996	0.070463
-1.5	0.273418	0.998809	>0.999999	0.743154	0.991117	0.013311
-1.4	0.496776	0.999787	0.960402	0.99943	0.999996	0.009144
-1.3	0.999812	0.999937	>0.999999	0.927168	0.999996	0.009117
-1.2	0.999905	0.996461	>0.999999	0.456321	0.999996	0.038187
-1.1	0.646757	0.982958	>0.999999	0.99943	0.999995	0.392782
-1	0.186625	0.992625	0.999996	0.99943	0.999995	0.321393
-0.9	0.155946	0.982958	>0.999999	0.99943	0.999996	0.290671
-0.8	0.32214	0.686897	>0.999999	0.99943	0.597539	0.078266
-0.7	0.095659	0.742388	>0.999999	0.99943	0.998791	0.387352
-0.6	0.094939	0.796977	>0.999999	0.992356	0.99992	0.313018
-0.5	0.149311	0.017208	>0.999999	0.945008	0.99869	0.181572
-0.4	0.008318	0.52987	0.934185	0.996463	0.999392	0.515007
-0.3	0.008318	0.042344	0.999993	0.987175	0.999996	0.135428
-0.2	0.060936	0.108761	>0.999999	0.99943	0.999996	0.13813
-0.1	0.035322	0.184176	0.999996	0.905847	0.999951	0.100787
0.1	0.155946	0.996461	>0.999999	0.693452	0.964741	0.043792
0.2	0.025646	0.884191	0.999994	0.905847	0.999996	0.089811
0.3	0.007392	0.275989	>0.999999	0.99943	0.999996	0.097533
0.4	0.049001	0.994414	0.999994	0.99943	0.999877	0.321393
0.5	0.718647	0.747525	0.999999	0.99943	0.999995	0.515007
